# Genome-wide identification of sexual-reproduction genes in fission yeast via transposon-insertion sequencing

**DOI:** 10.1101/2021.08.31.458362

**Authors:** R. Blake Billmyre, Michael T. Eickbush, Caroline J. Craig, Jeffrey J. Lange, Christopher Wood, Rachel M. Helston, Sarah E. Zanders

## Abstract

Many genes required for sexual reproduction remain to be identified. Moreover, many of the genes that are known have been characterized in distinct experiments using different conditions, which complicates understanding the relative contributions of genes to sex. To address these challenges, we developed an assay in *Schizosaccharomyces pomb*e that couples transposon mutagenesis with high-throughput sequencing (TN-seq) to quantitatively measure the fitness contribution of nonessential genes across the genome to sexual reproduction. This approach identified 532 genes that contribute to sex, including more than 200 that were not previously annotated to be involved in the process, of which more than 150 have orthologs in vertebrates. Among our verified hits was an uncharacterized gene, *ifs1* (**i**mportant **f**or **s**ex), that is required for spore viability. In two other hits, *plb1* and *alg9*, we observed a novel mutant phenotype of poor spore health wherein viable spores are produced, but the spores exhibit low fitness and are rapidly outcompeted by wildtype. Finally, we fortuitously discovered that a gene previously thought to be essential, *sdg1* (**s**ocial **d**istancing **g**ene), is instead required for growth at low cell densities. Our assay will be valuable in further studies of sexual reproduction in *S. pombe* and identifies multiple candidate genes that could contribute to sexual reproduction in other eukaryotes, including humans.
