## Supplemental Table 1 for "Genome-wide identification of sexual-reproduction genes in fission yeast via transposon-insertion sequencing"

### Sheet: required_genes_mann_whitney
Name	GeneID	Mean Log10(Short Outgrowth/Post Freezer)	Corrected P-value Short Outgrowth	Mean Log10(Long Outgrowth/Post Freezer)	Corrected P-value Long Outgrowth	Unique Insert Sites in Gene
aah2	SPAC23D3.14c	-1.0747	1.00212e-51	-1.28948	6.42766e-54	99
aap1	SPBC1652.02	-1.07135	1.03341e-29	-1.19468	7.75247e-29	60
ade10	SPCPB16A4.03c	-0.891199	5.18611e-23	-0.879081	1.25202e-20	54
ade2	SPAC144.03	-1.17265	5.84146e-51	-1.2442	8.2522e-51	98
ade4	SPAC4D7.08c	-0.342607	0.0211667	-0.395166	0.00407681	71
ade6	SPCC1322.13	-0.687197	6.9064e-31	-0.809111	3.12024e-34	98
ade7	SPBC409.10	-0.866415	8.53054e-08	-0.850861	8.43148e-07	23
ade8	SPBC14F5.09c	-1.04125	6.04852e-13	-1.1021	7.49805e-13	30
adg2	SPAC19G12.16c	-0.512092	0.000184532	-0.544692	7.20142e-05	54
ago1	SPCC736.11	-0.484275	17.5684	-0.71911	0.0173673	15
aha1	SPBC1711.08	-0.227133	19.6922	-0.362565	0.0301889	67
akr1	SPAC2F7.10	-0.767568	2.57468e-09	-0.754749	1.14948e-07	33
alg3	SPAC7D4.06c	-0.795392	0.00016464	-0.839318	0.000104494	20
alg9	SPAC1834.05	-1.0494	2.34697e-05	-1.11804	6.1414e-05	16
alm1	SPAC1486.04c	-0.732729	0.00144952	-0.749058	0.0162774	16
alp31	SPAC8E11.07c	-1.23607	9.80051e-11	-1.2163	2.19037e-10	25
apc14	SPAC27D7.05c	-0.71669	5.1505e-06	-0.835595	8.19126e-06	22
arb1	SPAC140.03	-0.504941	2.75453	-0.75196	0.0431309	14
arg1	SPCC777.09c	-0.395012	0.00333745	-0.608906	1.17876e-09	49
arg11	SPAC4G9.09c	-0.393779	0.184333	-0.495316	0.0112595	36
arg4	SPBC215.08c	-0.675841	5.45507e-05	-0.850847	8.66994e-07	21
aro4	SPAP8A3.07c	-0.903499	1.90778e-15	-0.955142	1.31543e-15	36
art1	SPBC19G7.08c	-0.636181	1.12656e-09	-0.953655	3.34609e-19	45
asc1	SPAC30C2.04	-0.450813	7.58981e-05	-0.612641	1.29604e-08	59
ase1	SPAPB1A10.09	-0.443472	0.373717	-0.554323	0.000423124	30
asl1	SPAC13G6.10c	-0.622761	8.43043e-09	-0.780162	8.40857e-17	67
asn1	SPBC119.10	-1.33905	1.38543e-54	-1.32911	3.62164e-54	99
atd1	SPAC9E9.09c	-0.37653	6.6531e-07	-0.968838	4.60457e-53	119
atf1	SPBC29B5.01	-1.22283	6.23358e-13	-1.26453	5.46472e-13	27
atf21	SPBC2F12.09c	-1.04496	3.4432e-17	-1.20231	5.69624e-18	36
atg1	SPCC63.08c	-0.64404	9.27371e-12	-0.689222	1.66621e-10	51
atg10	SPAC227.04	-0.694109	1.84496e-08	-0.768657	2.11969e-08	30
atg101	SPAC25H1.03	-0.781151	0.000177505	-0.846399	0.000463424	15
atg12	SPAC1783.06c	-0.843055	0.0434194	-0.870421	0.550558	9
atg13	SPAC4F10.07c	-0.590437	6.25418e-10	-0.615377	3.09579e-09	59
atg16	SPBC405.05	-0.878683	0.0035563	-0.829641	0.0151706	11
atg17	SPAC10F6.11c	-0.682613	1.48615e-11	-0.722897	8.49043e-11	42
atg1801	SPAC589.07c	-0.62315	6.73995e-14	-0.766884	5.34762e-16	81
atg1802	SPAC823.16c	-0.791277	2.32163e-12	-0.877393	5.18334e-12	36
atg1803	SPAC458.06	-0.486608	6.68988e-07	-0.515741	7.49078e-05	47
atg2	SPBC31E1.01c	-0.83953	1.19247e-33	-0.890577	1.80718e-33	82
atg3	SPBC3B9.06c	-0.73211	4.83976e-12	-0.844677	5.31891e-14	39
atg4	SPAC19B12.08	-0.642196	9.41362e-09	-0.663566	3.21673e-08	39
atg5	SPBC4B4.10c	-0.7115	2.79828e-07	-0.914005	3.19121e-09	26
atg7	SPBC6B1.05c	-0.852149	5.00181e-19	-0.932431	6.21482e-20	47
atg8	SPBP8B7.24c	-0.805647	0.000435984	-0.839579	0.0029694	15
atg9	SPBC15D4.07c	-0.843787	5.22794e-17	-0.884104	6.58398e-16	43
avt3	SPAC3H1.09c	-0.297983	40.4375	-0.448654	0.0307348	37
bfr1	SPCC18B5.01c	-0.331764	1.04465e-06	-0.330934	0.000187613	162
bgs2	SPAC24C9.07c	-1.06748	2.45855e-96	-1.19286	5.31198e-99	182
bit61	SPCC777.08c	-0.340207	0.00126096	-0.418846	7.96501e-05	61
bpb1	SPCC962.06c	-0.688178	0.756716	-0.801446	0.0180899	14
bqt4	SPBC19C7.10	-0.807126	0.00155576	-0.853876	0.00102551	13
brc1	SPBC582.05c	-0.31054	4.73834	-0.434963	0.0163261	43
bst1	SPAC824.02	-1.00862	1.45285e-25	-1.0319	4.02202e-24	61
btf3	SPAC4F10.14c	-0.929655	4.10254e-07	-1.05512	2.59179e-08	19
bub1	SPCC1322.12c	-0.446905	0.000931026	-0.521963	2.94739e-05	45
bud23	SPAC26A3.06	-0.425873	4.55775	-0.554666	0.0348788	30
but2	SPBC3D6.02	-0.572718	0.000128516	-0.67744	3.04433e-06	38
byr1	SPAC1D4.13	-0.945261	3.63291e-13	-1.24943	7.71883e-16	33
byr2	SPBC1D7.05	-1.05281	6.33801e-30	-1.28987	2.19615e-32	60
cap1	SPCC306.09c	-1.11264	4.74265e-07	-1.12365	1.55561e-06	16
cbp1	SPBC1105.04c	-0.298936	4.63896	-0.43237	0.00164662	68
ccq1	SPCC188.07	-0.556221	0.00562698	-0.56831	0.315796	21
ccr1	SPBC29A10.01	-1.06095	7.85548e-06	-1.04039	1.72118e-05	14
chl1	SPAC3G6.11	-0.343978	1.2186	-0.412207	0.0180537	55
chs1	SPAC13G6.12c	-0.782446	7.80895e-26	-0.862721	2.59879e-26	69
cid11	SPBC1685.06	-0.587393	3.38482e-12	-0.670314	2.22634e-12	51
cip2	SPAC12G12.03	-0.250053	23.6324	-0.374482	0.0214744	59
cki2	SPBP35G2.05c	-0.48726	6.08299e-19	-0.452031	5.53806e-11	94
clg1	SPBC1D7.03	-0.47863	8.94926e-06	-0.652996	1.08448e-11	58
clp1	SPAC1782.09c	-0.370384	0.046136	-0.415099	0.0241561	59
clr2	SPAC1B3.17	-0.74637	1.79301e-16	-0.832434	5.48753e-18	55
clr3	SPBC800.03	-0.837219	9.79096e-21	-0.841174	3.65783e-18	71
clr4	SPBC428.08c	-0.764479	4.25179e-05	-0.817222	1.97318e-05	20
clr5	SPAC29B12.08	-0.487514	1.54268e-27	-0.613307	9.82564e-32	194
coa1	SPBC16E9.03c	-0.479521	0.519959	-0.566538	0.0481018	24
cpy1	SPAC19G12.10c	-0.4403	5.68756e-08	-0.440171	2.49298e-06	104
crp79	SPAC1610.03c	-0.564275	0.0383418	-0.599859	0.609813	25
ctf1	SPBC3B9.11c	-0.743147	2.71198e-09	-0.728582	1.21988e-07	35
ctf18	SPBC902.02c	-0.458755	0.00147118	-0.494415	0.000603819	50
ctl1	SPCC1682.11c	-0.614189	8.69967e-10	-0.657337	1.88719e-09	43
ctu1	SPBC2G5.03	-0.264062	0.578216	-0.372629	0.0126182	49
ctu2	SPBC19C2.13c	-0.44808	0.00045158	-0.54174	1.70527e-05	34
cwf11	SPBC646.02	-0.765023	1.8447e-16	-0.805261	7.92522e-17	58
cwf19	SPAC30D11.09	-0.385219	0.00163834	-0.537803	3.73964e-07	56
cyp4	SPBP8B7.25	-0.481654	9.56929e-08	-0.655018	6.32141e-11	46
cyp9	SPCC553.04	-0.393787	0.213867	-0.52182	0.000747562	37
cyr1	SPBC19C7.03	-0.674369	0.0343508	-0.821455	0.0216195	13
cys11	SPBC36.04	-1.23435	0.00513444	-1.21794	0.0075988	13
cys2	SPBC106.17c	-1.02776	2.06496e-05	-1.00027	6.84016e-05	14
dal2	SPAC1F7.09c	-0.387065	0.402842	-0.461551	0.00808912	39
def1	SPBC354.10	-0.489713	0.689786	-0.550561	0.0495463	27
deg1	SPAC25B8.05	-0.703045	2.90836	-0.913502	0.0374773	9
dhc1	SPAC1093.06c	-0.428049	2.78764e-29	-0.467057	5.42623e-26	195
dip1	SPBC24C6.10c	-0.6537	2.2936e-10	-0.801113	1.03277e-12	40
dis1	SPCC736.14	-0.641096	0.000647011	-0.657354	0.00060688	23
dma1	SPAC17G8.10c	-1.05588	2.3677e-09	-1.17934	1.00441e-09	25
dni1	SPAC31G5.07	-0.452539	0.216825	-0.600565	0.00240819	31
dop1	SPAPB21F2.02	-0.995023	7.13162e-58	-1.03655	3.11279e-56	121
dsc1	SPBC947.10	-0.339361	5.00241	-0.46444	0.0444078	44
dsd1	SPBC3B8.07c	-0.373298	0.000535987	-0.330689	0.438708	53
dsh1	SPBC582.04c	-0.589352	0.0344436	-0.966115	5.7917e-07	20
eaf1	SPCC1223.10c	-0.567857	5.14873e-15	-0.690382	1.27572e-16	66
eca39	SPBC428.02c	-0.92417	1.70795e-39	-1.01422	1.4445e-38	104
eft202	SPCP31B10.07	-0.599349	0.00149709	-0.672627	1.00751e-05	36
egd2	SPBC25H2.05	-0.499956	2.09848	-0.687613	0.00550661	18
egt2	SPBC660.12c	-0.605347	6.46536e-07	-0.597835	0.000160585	30
eis1	SPCC63.14	-0.485324	5.51992e-19	-0.511191	8.71962e-17	143
ell1	SPBP23A10.14c	-0.523978	9.61032e-09	-0.594268	3.64076e-08	49
elp1	SPBC36.07	-0.919862	4.95257e-14	-1.01681	5.38106e-15	32
elp2	SPCC895.06	-0.720562	4.95891e-05	-0.971777	1.68583e-07	19
elp3	SPAC29A4.20	-0.894787	1.99414e-07	-1.02986	2.15701e-08	20
elp5	SPBC18E5.05c	-0.86601	2.86835e-06	-1.23311	2.28601e-08	18
emp24	SPCC24B10.17	-1.04842	9.06868e-06	-1.02786	2.05439e-05	14
end4	SPAC688.11	-0.38304	9.97645	-0.588671	0.000199579	38
ent3	SPCC794.11c	-0.683723	8.92566e-10	-0.740307	1.42694e-09	46
epe1	SPCC622.16c	-0.547705	1.5023e-10	-0.666103	1.5187e-12	66
ept1	SPAC22A12.10	-0.713979	2.19631e-08	-0.811842	1.97105e-10	37
erf2	SPBC3H7.09	-0.430983	1.70471e-06	-0.565713	4.29681e-09	52
erg28	SPBC337.09	-1.03354	1.97335e-05	-1.08227	2.23545e-05	14
erg5	SPAC19A8.04	-0.622427	3.38553e-30	-0.755674	5.64734e-35	109
erv14	SPAC30C2.05	-0.529972	0.00608067	-0.589466	0.0257012	23
eta2	SPAC31G5.10	-0.259875	0.021736	-0.276124	0.62443	190
exo70	SPBC106.20	-0.40667	0.0187197	-0.556045	7.18648e-06	48
far11	SPBC27B12.04c	-0.619159	6.1433e-07	-0.595146	0.000206702	31
fft2	SPCC1235.05c	-0.241086	1.91914	-0.354243	0.00121781	106
fft3	SPAC25A8.01c	-0.84772	3.02781e-11	-0.908012	6.76656e-12	34
fhl1	SPAC1142.08	-0.386043	0.934827	-0.526621	0.0160814	40
fhn1	SPBC1685.13	-0.887209	1.75003e-10	-1.0269	7.80206e-12	32
fkh2	SPBC16G5.15c	-0.49438	0.154558	-0.582866	0.0288308	40
fma1	SPBC3E7.10	-0.554476	4.97949e-08	-0.68964	6.22875e-10	45
fma2	SPBC14C8.03	-0.278985	0.0712689	-0.48811	4.27429e-08	73
for3	SPCC895.05	-0.508738	0.000516016	-0.580041	0.000269102	47
fsc1	SPAC22H12.05c	-0.800515	1.98917e-10	-0.87583	1.63697e-11	36
fus1	SPAC20G4.02c	-0.933414	3.69098e-41	-0.973626	6.41984e-42	99
gad8	SPCC24B10.07	-0.897191	3.56608e-05	-0.912254	2.99007e-05	16
gap1	SPBC646.12c	-0.863639	0.0339067	-0.881959	0.115817	16
gas4	SPBC342.03	-1.16665	2.19528e-16	-1.19862	1.69113e-16	32
gbs1	SPCC825.02	-0.404632	3.05823e-05	-0.601297	7.03078e-14	76
gga22	SPBC25H2.16c	-0.570111	0.0316042	-0.7365	0.000800241	16
ggt1	SPAC664.09	-0.692497	2.1813e-05	-0.743038	1.85987e-05	22
ght6	SPCC1235.13	-1.0044	3.52752e-18	-1.11617	1.91338e-17	50
gid1	SPCC1259.12c	-0.375758	0.000220955	-0.375231	0.0218085	63
gid5	SPAC26H5.04	-0.43442	2.11323e-11	-0.381396	7.08527e-06	93
gim6	SPBC1D7.01	-0.36949	0.257786	-0.561515	0.00926183	28
git3	SPCC1753.02c	-1.10991	1.96383e-16	-1.20395	2.17546e-16	33
git5	SPBC32H8.07	-1.17203	1.72762e-16	-1.34671	3.05087e-17	32
gma12	SPCC736.04c	-0.584807	0.052719	-0.618298	0.0357145	30
gmh4	SPBC8D2.17	-0.47145	0.793154	-0.696937	0.00126757	22
gpa1	SPBC24C6.06	-1.01036	3.37592e-15	-1.22219	5.14135e-16	32
gpt1	SPBPJ4664.06	-0.617725	1.0721e-19	-0.732002	1.70062e-23	81
gsa1	SPAC3F10.04	-1.07431	0.000105735	-1.05375	0.000205506	12
gsf2	SPCC1742.01	-0.35567	0.000203581	-0.416064	2.65476e-06	142
gto1	SPAC1039.11c	-1.11803	2.09903e-76	-1.31166	2.75826e-77	141
hac1	SPBC725.04	-0.322221	0.101892	-0.370753	0.0073508	62
hat1	SPAC139.06	-0.357603	0.00318991	-0.492462	2.83945e-07	58
hbs1	SPBC25B2.01	-0.813117	2.44375e-11	-0.797028	1.37717e-09	35
hem25	SPAC823.10c	-1.11085	1.34985e-10	-1.11646	3.15652e-10	23
hif2	SPCC1235.09	-0.764627	6.7854e-14	-0.723019	1.15723e-11	43
his1	SPAC25G10.05c	-0.385633	0.0869537	-0.448634	0.00296148	51
his2	SPBC1711.13	-0.905069	6.72812e-24	-0.985561	2.02679e-24	55
his4	SPBC418.01c	-0.52074	6.78995e-15	-0.570073	1.2146e-14	73
hmt2	SPBC2G5.06c	-0.914002	1.06753e-13	-0.917584	7.99657e-14	40
hob3	SPBC725.09c	-0.686092	2.263e-06	-0.904623	1.86249e-10	37
hos2	SPAC3G9.07c	-0.671214	5.17698e-15	-0.666531	4.37177e-13	55
hrr1	SPCC1739.03	-0.597653	0.118473	-0.681681	0.0144107	16
hsp104	SPBC16D10.08c	-0.691213	4.10334e-17	-0.790911	9.59797e-20	65
hsr1	SPAC3H1.11	-0.458583	0.0241004	-0.573758	0.0011692	29
hta2	SPAC19G12.06c	-0.704338	1.43625e-11	-0.840111	7.90847e-13	38
hus5	SPAC30D11.13	-1.23534	5.38057e-19	-1.39787	1.89037e-19	42
idp1	SPAC6G10.08	-0.892495	0.0389598	-0.893141	0.0529746	10
ilv1	SPBP35G2.07	-1.03489	1.61885e-15	-1.00882	1.03473e-14	32
ilv5	SPBC56F2.12	-1.07624	1.54919e-16	-1.062	1.78086e-15	40
iml1	SPBC26H8.04c	-0.733062	2.00712e-08	-0.863123	5.67674e-10	35
inp53	SPAC9G1.10c	-0.401265	1.02556e-06	-0.421135	5.89289e-06	95
iph1	SPACUNK4.12c	-0.393271	4.7219e-11	-0.478261	1.02847e-12	101
isp6	SPAC4A8.04	-1.12368	8.82452e-22	-1.14248	1.99587e-21	42
iss1	SPAC22G7.10	-0.582238	0.0121827	-0.491215	0.16709	24
kex1	SPBC16G5.09	-0.793801	7.77439e-19	-0.813095	1.61549e-17	57
kms1	SPAC3A11.05c	-0.528976	6.30564e-05	-0.564369	3.16207e-05	37
knd1	SPAC1565.07c	-0.516934	3.24573e-05	-0.493342	0.000495925	38
ksp1	SPBC16E9.13	-0.373589	0.0155131	-0.319415	10.2693	60
lag1	SPAC1A6.09c	-0.879946	7.36584e-15	-0.895523	1.06616e-12	36
leo1	SPBC13E7.08c	-0.602718	0.0299764	-0.673849	0.00450036	25
lid2	SPBP19A11.06	-0.803064	3.14543e-09	-0.92822	2.77451e-09	29
lkh1	SPAC1D4.11c	-0.283146	0.0497704	-0.446206	2.98524e-07	90
lsd90	SPBC16E9.16c	-0.289373	0.622875	-0.418661	1.80122e-05	110
lub1	SPBC887.04c	-0.352414	0.0379177	-0.389524	0.111655	50
lys1	SPAP7G5.04c	-0.982718	1.36886e-16	-1.00483	4.33202e-16	41
lys2	SPAC343.16	-0.815647	6.33659e-19	-0.819845	5.49383e-18	65
lys4	SPBC1105.02c	-1.02062	1.51613e-24	-1.04549	5.79952e-24	59
lys9	SPBC3B8.03	-0.988205	5.41736e-12	-1.00145	1.30961e-11	27
maa1	SPBC725.01	-1.1131	7.89436e-21	-1.14906	1.4996e-20	41
maf1	SPAC31G5.12c	-0.97277	2.25918e-12	-0.981391	9.26911e-12	45
mak1	SPAC1834.08	-0.472452	5.38193e-06	-0.545947	7.78532e-06	50
mak10	SPBC1861.03	-0.41752	1.02357e-07	-0.520036	2.47652e-09	78
mak3	SPCC74.06	-0.211242	0.691681	-0.287	0.00113573	154
mam1	SPBC25B2.02c	-1.00738	3.7511e-46	-1.17463	3.15686e-48	99
mam2	SPAC11H11.04	-0.866465	0.000720764	-0.930941	0.000355526	13
mam3	SPAP11E10.02c	-1.20414	9.72023e-75	-1.30681	2.45529e-73	135
mam4	SPAC10F6.12c	-0.90014	2.1819e-15	-1.0406	1.78751e-16	37
map1	SPAC11E3.06	-0.883669	1.03535e-09	-1.11238	7.10002e-10	28
map2	SPCC1795.06	-0.901016	2.94548e-07	-0.940228	3.7263e-05	21
map3	SPAC3F10.10c	-1.02593	1.5198e-12	-1.2961	1.67097e-13	27
map4	SPBC21D10.06c	-1.21425	2.14192e-78	-1.35585	1.72699e-79	141
mcp2	SPCC1682.08c	-0.539926	1.3097e-09	-0.563162	5.14477e-09	55
mde10	SPAC17A5.04c	-0.393068	0.00158281	-0.372165	0.0131924	49
mde7	SPCC320.07c	-0.745619	3.07338e-14	-0.837885	2.3524e-15	49
mei2	SPAC27D7.03c	-1.02239	2.46677e-51	-1.28075	2.41954e-54	102
mei3	SPBC119.04	-1.02691	3.12767e-13	-1.02829	2.06871e-12	42
mei4	SPBC32H8.11	-1.1895	2.58433e-21	-1.31512	1.92796e-21	41
met10	SPCC584.01c	-0.989513	4.93602e-22	-0.977064	2.4432e-21	47
met8	SPAC4D7.06c	-0.865049	1.02248e-10	-0.857402	3.79454e-09	27
meu10	SPCC1223.12c	-1.08176	7.28434e-56	-1.29681	2.12245e-58	108
meu14	SPBC1347.03	-0.597761	0.060881	-0.662276	0.0365639	15
meu17	SPBC14C8.05c	-0.754935	5.35315e-17	-0.911046	1.3513e-18	52
meu26	SPAC6B12.16	-1.1655	6.24664e-25	-1.32907	2.4048e-24	49
meu31	SPAC1A6.06c	-0.461687	0.00539981	-0.493679	0.00210831	34
mfr1	SPBC1198.12	-1.10218	5.56492e-23	-1.25627	2.96911e-23	46
mga2	SPAC26H5.05	-0.654415	0.00188342	-0.752326	4.18434e-05	24
mid2	SPAPYUG7.03c	-0.835563	6.92756e-05	-0.857879	5.54317e-05	22
mkh1	SPAC1F3.02c	-0.610445	1.82401e-20	-0.647532	1.25847e-17	93
moe1	SPAC637.07	-0.723432	0.000164499	-0.846417	1.5115e-05	21
mok12	SPBC32H8.13c	-0.360752	1.6507e-10	-0.385309	4.46747e-09	158
mok13	SPBC16D10.05	-0.977718	8.80695e-103	-1.11107	8.58539e-109	210
mon2	SPAC23D3.13c	-0.289293	1.96396e-05	-0.320024	0.000937926	126
mph1	SPBC106.01	-0.664061	0.00472464	-0.712187	0.0050325	18
mpr1	SPBC725.02	-0.797327	0.00834581	-1.03366	0.000308261	12
mrc1	SPAC694.06c	-0.35192	0.0504111	-0.389642	0.0169019	73
msh2	SPBC19G7.01c	-0.733106	5.32863e-06	-0.810909	3.56791e-07	28
msh6	SPCC285.16c	-0.327264	0.0349592	-0.389769	0.00084623	100
mst2	SPAC17G8.13c	-0.501839	1.18799e-07	-0.543501	6.51596e-07	43
mug1	SPCC11E10.03	-0.406183	0.0374906	-0.354154	0.424216	42
mug123	SPCC16C4.17	-0.979167	8.17327e-05	-0.987002	0.000340911	15
mug130	SPAC8F11.05c	-0.547986	0.000409053	-0.526318	0.0135856	25
mug136	SPBC4C3.08	-0.357345	0.000185391	-0.462853	2.6318e-05	50
mug184	SPBC1773.09c	-0.688665	6.34196e-08	-0.675328	2.20704e-06	30
mug28	SPAC343.07	-0.862861	1.82553e-09	-0.861763	6.3795e-08	31
mug60	SPBC28E12.02	-0.898616	1.81738e-09	-0.91456	3.22911e-09	27
mug62	SPAC22F3.04	-1.06899	1.19112e-41	-1.21686	2.25196e-41	81
mug70	SPAC24C9.05c	-0.413339	0.20407	-0.517564	0.000192302	51
mug72	SPCC1902.02	-0.887216	4.78275e-22	-0.937948	5.68557e-21	59
mug97	SPBC146.11c	-1.17514	1.0193e-16	-1.22377	7.48777e-17	33
N/A	SPAC105.02c	-0.524863	2.29933e-06	-0.641194	4.81706e-08	40
N/A	SPAC10F6.14c	-0.552721	0.045253	-0.670859	0.00183989	21
N/A	SPAC12B10.01c	-0.351366	2.45609e-06	-0.385203	8.80493e-06	106
N/A	SPAC12B10.02c	-1.20555	1.61176e-11	-1.22783	5.41612e-11	24
N/A	SPAC1327.01c	-0.360454	0.0018865	-0.270781	25.3207	72
N/A	SPAC1399.04c	-0.327376	78.6576	-0.612121	0.00876907	21
N/A	SPAC15A10.06	-0.439847	0.0293221	-0.401369	3.7885	32
N/A	SPAC15F9.01c	-0.466126	0.00525337	-0.471543	0.131246	34
N/A	SPAC1639.01c	-0.269311	0.000592779	-0.331603	0.000130034	118
N/A	SPAC17A2.02c	-0.505467	0.000185139	-0.628572	6.94745e-06	30
N/A	SPAC17G8.06c	-1.02178	1.1619e-15	-1.06021	3.24484e-16	36
N/A	SPAC17H9.13c	-1.0331	3.37815e-05	-1.06247	2.28273e-05	14
N/A	SPAC1805.10	-1.02547	1.10386e-12	-1.05668	1.62106e-12	27
N/A	SPAC18B11.11	-0.439778	2.48015e-24	-0.6838	7.95654e-38	148
N/A	SPAC20H4.09	-0.430619	0.0174349	-0.391663	0.395723	36
N/A	SPAC22F8.05	-0.90028	4.49078e-29	-0.916939	1.61794e-27	68
N/A	SPAC23H3.11c	-0.519302	5.62039e-14	-0.530436	1.2818e-11	72
N/A	SPAC24B11.12c	-0.20305	0.106388	-0.246041	0.031032	235
N/A	SPAC27E2.01	-0.653423	0.000399825	-0.693634	0.00630052	24
N/A	SPAC27E2.03c	-0.737651	0.110848	-0.837801	0.0407149	10
N/A	SPAC2H10.04	-0.648486	6.87924e-17	-0.659765	1.84245e-15	74
N/A	SPAC30D11.14c	-0.377021	0.089878	-0.44534	0.010027	51
N/A	SPAC31A2.10	-0.426879	0.0460052	-0.416216	0.208141	38
N/A	SPAC3G6.03c	-1.05204	1.92388e-18	-1.18905	6.9186e-19	38
N/A	SPAC3H5.08c	-0.258906	0.13017	-0.400486	7.21247e-08	125
N/A	SPAC3H5.09c	-0.270274	3.35034e-18	-0.44022	1.40756e-44	363
N/A	SPAC4C5.03	-0.698746	3.4437e-06	-0.598468	0.00499656	25
N/A	SPAC4F10.16c	-0.263276	0.0785735	-0.302858	0.00394718	139
N/A	SPAC4G9.20c	-0.544054	0.119959	-0.633209	0.0332627	21
N/A	SPAC56F8.02	-0.709124	1.88584e-16	-0.695742	9.35894e-14	64
N/A	SPAC694.02	-0.589166	1.24746e-31	-0.66941	8.46475e-35	128
N/A	SPAC6C3.06c	-1.09042	9.27105e-49	-1.18918	1.24671e-48	100
N/A	SPAC732.02c	-0.840371	2.85699e-05	-0.846205	0.00041625	19
N/A	SPAC7D4.12c	-0.308511	0.00538636	-0.43509	8.35447e-08	81
N/A	SPBC1271.14	-0.344824	1.03898	-0.531078	1.75758e-05	40
N/A	SPBC14F5.10c	-0.532591	1.35038e-10	-0.442448	0.000139948	48
N/A	SPBC1604.03c	-1.2569	3.95214e-28	-1.2123	1.38242e-25	61
N/A	SPBC1604.12	-0.691528	7.69361e-33	-0.842429	6.38138e-36	102
N/A	SPBC16D10.01c	-0.613914	0.374371	-0.768961	0.0440175	11
N/A	SPBC16H5.08c	-0.872662	4.29248e-37	-1.08671	1.52856e-42	91
N/A	SPBC16H5.12c	-0.331401	6.41978e-14	-0.474996	1.6629e-23	177
N/A	SPBC16H5.13	-0.576153	3.52471e-14	-0.627214	2.50582e-12	74
N/A	SPBC20F10.07	-0.490649	8.35724e-14	-0.521888	1.8691e-13	101
N/A	SPBC24C6.04	-0.370322	0.249564	-0.534961	1.96442e-09	83
N/A	SPBC25H2.15	-0.922045	0.00577021	-0.931585	0.011165	10
N/A	SPBC2G2.17c	-0.350495	0.00185647	-0.391391	0.0155193	62
N/A	SPBC354.07c	-0.35844	1.57361	-0.442682	0.0276063	43
N/A	SPBC3E7.04c	-0.873167	3.70491e-22	-1.05781	1.52295e-24	59
N/A	SPBC4.03c	-0.775453	0.0453985	-0.927059	0.00453008	14
N/A	SPBC530.08	-0.646547	0.000248082	-0.637313	0.00487303	22
N/A	SPBC530.11c	-0.593087	5.28746e-06	-0.654798	1.5119e-08	40
N/A	SPBC609.01	-1.15225	5.4477e-64	-1.2001	8.08825e-63	117
N/A	SPBC713.05	-0.772463	3.45157e-07	-0.773272	7.3687e-07	26
N/A	SPBC800.10c	-0.368378	0.096853	-0.421199	0.00965597	58
N/A	SPBP19A11.02c	-0.441542	0.000994866	-0.406733	0.203002	59
N/A	SPBP23A10.11c	-0.3549	0.681209	-0.431137	0.00686058	85
N/A	SPBPB7E8.01	-0.349251	0.00882509	-0.365489	0.010759	97
N/A	SPCC1235.18	-0.289381	0.800087	-0.368986	0.0295541	69
N/A	SPCC1259.08	-0.375482	0.000245663	-0.47078	6.11969e-06	77
N/A	SPCC14G10.04	-0.650593	2.32031e-30	-0.845885	3.61544e-39	138
N/A	SPCC1672.11c	-0.580799	7.26704e-15	-0.627723	2.41703e-16	82
N/A	SPCC16C4.10	-0.681363	1.17643e-06	-1.03527	1.11726e-10	25
N/A	SPCC1739.06c	-0.702901	0.000230321	-0.661095	0.0382889	22
N/A	SPCC18.17c	-0.516335	0.00252618	-0.756535	1.04464e-06	39
N/A	SPCC1827.03c	-0.407533	1.48787e-06	-0.58596	4.9969e-13	80
N/A	SPCC23B6.04c	-0.673164	1.239e-17	-0.730024	7.96249e-18	70
N/A	SPCC320.03	-0.263788	4.29765	-0.368515	0.00142752	88
N/A	SPCC970.02	-0.472472	1.39751e-06	-0.479877	4.68765e-05	46
N/A	SPCC970.06	-0.605709	0.000844906	-0.691154	2.73776e-05	22
naa30	SPBC15D4.06	-0.438269	0.0332924	-0.497817	0.0074057	32
ndk1	SPAC806.07	-0.440482	0.00400085	-0.395772	1.03564	28
not3	SPAC1B3.05	-0.366663	0.000295109	-0.481165	3.79999e-08	79
npg1	SPBC17D1.07c	-0.85577	1.25462e-30	-0.962039	9.71901e-33	75
npp106	SPCC1739.14	-0.593855	0.000115974	-0.615354	0.00723219	28
nrm1	SPBC16A3.07c	-0.474538	0.000307826	-0.485378	0.000942105	53
nrp1	SPAC17H9.04c	-0.299831	0.0348823	-0.25815	17.903	86
nte1	SPCC4B3.04c	-0.416009	5.20645e-11	-0.425204	2.13693e-10	128
nto1	SPBC17D11.04c	-0.463767	4.90104e-05	-0.548595	8.13116e-07	48
ntp1	SPBC660.07	-0.917536	4.62376e-21	-0.893312	1.16041e-18	48
nup132	SPAC1805.04	-0.754109	2.0847e-05	-0.754088	5.73484e-05	21
nxt3	SPBP8B7.11	-0.617134	0.0124515	-0.83887	0.000300357	18
oca3	SPBC15C4.01c	-0.766262	0.00140097	-0.813497	0.00142594	16
oca8	SPCC16A11.10c	-0.853558	0.0169144	-0.773137	0.15363	13
oga1	SPBC16A3.08c	-0.465383	0.00420201	-0.581293	2.90189e-05	37
pab2	SPBC16E9.12c	-0.723277	2.99776e-06	-0.638535	0.000905309	26
pabp	SPAC57A7.04c	-0.799786	0.0450792	-0.881876	0.0415619	10
pan1	SPAC25G10.09c	-0.482231	7.19149e-08	-0.610993	2.20426e-11	85
pan2	SPAC22G7.04	-0.438854	3.4653e-08	-0.682793	1.6037e-18	76
pan3	SPAC1B1.04c	-0.288687	10.7429	-0.440529	0.00314243	70
pck1	SPAC17G8.14c	-0.361814	0.0474884	-0.513207	0.000563673	32
pck2	SPBC12D12.04c	-0.897353	3.44503e-24	-0.92883	1.36064e-23	59
pdc202	SPAC13A11.06	-0.595842	1.34388e-18	-0.65013	7.34712e-17	80
pdi3	SPBC3D6.13c	-0.59906	1.62305e-07	-0.544776	2.00022e-05	37
pdt1	SPAC27F1.08	-1.00169	6.54495e-36	-1.1439	2.35315e-37	76
pek1	SPBC543.07	-0.54366	0.000796629	-0.422325	2.36524	25
pet1	SPAC22F8.04	-0.301383	0.0791368	-0.452893	9.07951e-07	67
pho7	SPBC27B12.11c	-0.222496	62.8328	-0.439509	6.31658e-07	99
phx1	SPAC32A11.03c	-0.432545	1.97014e-07	-0.472703	7.72302e-07	82
pil1	SPCC736.15	-0.352769	0.00887375	-0.431199	6.1331e-05	85
pil2	SPAC3C7.02c	-0.86326	5.9726e-21	-0.926142	1.61421e-18	74
pka1	SPBC106.10	-0.406763	0.846951	-0.622659	0.00115251	28
plb1	SPAC1A6.04c	-1.33795	4.15948e-95	-1.39955	1.52909e-92	166
pma2	SPCC1020.01c	-1.11863	1.77147e-36	-1.20454	3.35866e-36	86
pmc1	SPAPB2B4.04c	-0.241657	0.112899	-0.288983	0.00913107	187
pmk1	SPBC119.08	-0.708632	4.80255e-13	-0.729062	4.41969e-12	55
pof15	SPAPB1A10.14	-0.475552	0.0865347	-0.548525	0.0267243	27
pom1	SPAC2F7.03c	-0.404744	0.000261083	-0.454604	0.000317642	68
pom152	SPBC29A10.07	-0.314945	0.00150999	-0.300378	0.36977	96
pop2	SPAC4D7.03	-0.805724	2.31031e-23	-0.870082	5.57928e-22	73
ppa2	SPBC16H5.07c	-0.692972	4.70321e-09	-0.983446	8.22104e-14	33
ppa3	SPAC22H10.04	-0.634928	0.00144151	-0.60172	0.00859332	20
ppb1	SPBP4H10.04	-0.793151	0.0133934	-0.761753	0.421308	14
ppk38	SPCP1E11.02	-0.24721	0.583795	-0.361861	0.000220141	110
ppm1	SPBP8B7.08c	-0.656977	2.79094e-10	-0.736634	7.30544e-11	37
ppn1	SPCC74.02c	-0.588337	0.00148897	-0.470985	0.525954	23
prm1	SPAP7G5.03	-1.02289	2.54058e-14	-0.994984	2.57805e-13	37
pro1	SPAC821.11	-1.07681	5.98351e-10	-1.08625	3.30353e-10	24
prr1	SPAC8C9.14	-0.805545	5.16627e-19	-0.971774	8.81485e-21	56
psh3	SPBC409.20c	-0.800532	1.03389e-12	-0.881154	6.61097e-15	43
psi1	SPCC830.07c	-0.583108	6.21231e-05	-0.696137	1.55492e-06	30
psp3	SPAC1006.01	-0.790672	5.63959e-13	-0.87735	1.01159e-12	35
ptc2	SPCC1223.11	-0.337809	0.0757833	-0.563625	1.79036e-07	56
ptc3	SPAC2G11.07c	-0.57115	1.46507e-07	-0.6632	8.38449e-12	60
ptf2	SPBC16G5.13	-0.325039	13.3144	-0.569819	0.0417927	19
puf1	SPBC56F2.08c	-0.0473924	99.8621	-0.31457	0.000380231	135
puf4	SPAC6G9.14	-0.347453	0.0469734	-0.312761	13.3125	43
pus1	SPCC126.03	-0.565916	7.9455e-07	-0.665961	3.1285e-07	34
pvg1	SPAC8F11.10c	-0.3683	0.00388862	-0.628966	4.07459e-17	86
rad17	SPAC14C4.13	-0.597163	0.00297076	-0.73597	2.73452e-05	23
rad2	SPAC3G6.06c	-0.703906	0.00319131	-0.92326	7.29566e-06	18
rad3	SPBC216.05	-0.509951	0.000415316	-0.616816	1.24583e-06	39
raf1	SPCC613.12c	-0.742451	0.00170036	-0.949105	5.22502e-05	15
ral2	SPBC21.05c	-1.16772	1.73714e-37	-1.42593	1.77062e-39	71
ras1	SPAC17H9.09c	-1.20591	5.36657e-18	-1.61867	4.04856e-19	34
rav1	SPBC1105.10	-0.5716	0.0271173	-0.541628	1.29094	36
rav2	SPBC3H7.12	-0.898844	5.11327e-05	-0.922745	4.26389e-06	17
rcd1	SPAC29B12.06c	-0.31432	0.04523	-0.294602	10.3735	51
rdp1	SPAC6F12.09	-0.702211	0.0134885	-0.874783	0.000169724	15
rds1	SPAC343.12	-0.519827	0.0394432	-0.474385	1.68172	28
rec10	SPAC25G10.04c	-0.383967	0.0122305	-0.509606	2.80774e-05	40
rec11	SPCC4E9.01c	-0.464416	5.8059e-10	-0.502842	1.11529e-08	68
rec12	SPAC17A5.11	-0.574438	1.73182e-07	-0.671031	2.32122e-07	36
rec14	SPBC32F12.02	-0.818405	5.70772e-09	-0.901952	1.04233e-10	30
rec15	SPBC1711.14	-0.671945	1.21089e-05	-0.805133	1.28679e-06	22
rec7	SPCC1753.03c	-0.632448	9.41252e-28	-0.723763	1.50775e-28	95
rec8	SPBC29A10.14	-0.812596	5.6028e-19	-0.865945	4.09784e-20	51
red1	SPAC1006.03c	-0.525741	0.0122926	-0.587947	0.025379	27
rep1	SPBC2D10.06	-0.735397	1.51023e-08	-0.779324	3.35744e-08	35
res2	SPAC22F3.09c	-1.05398	3.28193e-13	-1.06032	1.3491e-12	31
rga6	SPBC354.13	-0.387773	0.0854567	-0.418242	0.0493084	60
rgf2	SPAC1006.06	-0.944403	1.43846e-15	-1.06626	7.66879e-17	39
rgs1	SPAC22F3.12c	-0.90909	4.61582e-06	-1.02454	8.88902e-07	19
rho2	SPAC16.01	-0.428395	3.3116e-06	-0.398717	0.0046916	59
rho3	SPAC23C4.08	-0.38654	5.23955e-07	-0.462318	9.4432e-08	72
rik1	SPCC11E10.08	-0.66317	2.07146e-05	-0.794553	3.69991e-06	23
rlc1	SPAC926.03	-0.839291	0.00961779	-0.881084	0.00442537	16
rnc1	SPCC757.09c	-0.803906	1.60242e-17	-0.904601	1.08801e-20	52
rog1	SPAC4A8.10	-0.741539	8.47186e-20	-0.770783	4.49108e-20	58
rpl1502	SPAC1783.08c	-0.620177	0.316858	-0.810828	0.00946335	14
rpl22	SPAC11E3.15	-0.659413	0.000235962	-0.869205	2.75757e-06	19
rpl26	SPBC29B5.03c	-0.34698	0.0360779	-0.426938	0.00195884	54
rpn10	SPAC637.10c	-0.877992	9.89398e-07	-0.889065	2.1003e-06	27
rps001	SPBC685.06	-0.501956	0.00226333	-0.638414	1.07906e-05	41
rps101	SPAC13G6.02c	-0.378419	0.285462	-0.552971	0.000147615	36
rps1102	SPAC144.11	-0.681804	6.16526e-09	-0.838009	2.01521e-13	42
rps1201	SPCC962.04	-0.496412	0.464469	-0.734245	0.000373272	21
rps1501	SPCC1393.03	-0.981945	0.00546382	-1.25271	0.000539912	10
rps1502	SPAC1071.07c	-0.759554	0.713876	-1.07048	0.0142692	9
rps1602	SPAC664.04c	-0.415315	0.645904	-0.612836	0.00035234	27
rps1702	SPCC24B10.09	-0.581382	1.72597	-0.806406	0.00782395	14
rps1801	SPBC16D10.11c	-0.375307	10.2623	-0.497025	0.0311531	41
rps2401	SPAC17G6.06	-0.271236	5.72284	-0.473639	0.0188503	41
rps2601	SPAC806.03c	-0.305708	1.43234	-0.489519	0.00537195	36
rps402	SPBC21B10.10	-0.409833	0.101357	-0.583303	8.54897e-05	38
rps403	SPAC959.07	-0.443676	0.12684	-0.59503	6.2805e-05	34
rps5	SPAC8C9.08	-1.01312	0.00325006	-1.02266	0.00407835	10
rps502	SPAC328.10c	-0.571097	1.26169	-1.08	9.16105e-05	13
rps601	SPAC13G6.07c	-0.594571	0.00272482	-0.897797	1.56969e-06	27
rps801	SPAC2C4.16c	-0.879671	0.00149451	-0.861129	0.00290157	14
rps802	SPAC521.05	-0.775649	1.51894e-08	-0.965281	3.24078e-13	33
rps901	SPAC24H6.07	-0.922729	0.000175948	-0.989346	4.34084e-05	14
rsn1	SPBC354.08c	-0.564763	7.99824e-18	-0.567005	4.88616e-17	104
rst2	SPAC6F12.02	-0.773886	1.43455e-25	-0.841106	4.82653e-24	75
rsv2	SPBC1105.14	-0.6144	9.95481e-14	-0.648627	7.00177e-13	58
rtf2	SPAC1D4.09c	-0.633772	0.00108118	-0.701341	0.00506548	22
sbh1	SPBC2G2.03c	-0.743597	0.00384854	-0.839077	0.000298939	16
scd1	SPAC16E8.09	-1.21957	4.94038e-28	-1.27357	4.63309e-27	52
scd2	SPAC22H10.07	-1.16048	2.3927e-12	-1.3083	1.15047e-12	28
scr1	SPBC1D7.02c	-0.495789	0.00557027	-0.569953	0.00216547	38
scs3	SPBC543.08	-0.417065	0.049206	-0.561066	0.00217748	26
scw1	SPCC16C4.07	-0.717436	2.43641e-13	-1.00948	9.70958e-23	78
sea3	SPAC11E3.05	-0.435295	1.31948e-08	-0.482973	1.75856e-08	111
sec71	SPAC4D7.01c	-0.481869	1.57691e-13	-0.575949	1.69177e-15	94
sec72	SPAC30.01c	-0.604872	0.0259442	-0.711804	4.0805e-05	26
sen1	SPAC6G9.10c	-0.408883	2.02531e-06	-0.552189	5.72663e-11	77
ser2	SPBC3H7.07c	-0.889029	3.11876e-09	-0.999417	5.63692e-10	24
ser3	SPCC364.07	-0.956088	1.2528e-05	-0.98416	6.63485e-06	16
set3	SPAC22E12.11c	-0.533404	1.91639e-09	-0.616658	1.97024e-11	66
sey1	SPAC222.14c	-0.548639	1.34069	-0.67803	0.015769	19
sfp1	SPAC16.05c	-0.779151	8.66897e-06	-0.854447	3.827e-06	26
sgf73	SPCC126.04c	-0.529202	0.357236	-0.627568	0.0333975	22
sgo2	SPAC15A10.15	-0.341181	0.174138	-0.466557	0.0202962	41
shd1	SPAC16E8.01	-0.322257	1.97919	-0.437874	0.0017257	61
shk1	SPBC1604.14c	-0.713129	0.151947	-0.863346	0.002432	15
sif2	SPCC16C4.01	-0.582497	1.15075e-09	-0.696816	5.31257e-12	48
sif3	SPAC12G12.15	-0.579945	6.68534e-06	-0.71156	2.55156e-09	39
sin1	SPAPYUG7.02c	-0.716292	1.34215e-18	-0.841679	7.57985e-22	95
sir1	SPAC10F6.01c	-0.821215	3.77508e-29	-0.81002	9.58335e-26	80
ski2	SPCC550.03c	-0.308213	0.0387761	-0.429956	6.66494e-07	76
ski3	SPCC1919.05	-0.25303	28.0211	-0.378267	0.00196108	79
sks2	SPBC1709.05	-1.01178	0.00157712	-0.977935	0.00488497	11
snf22	SPCC1620.14c	-0.390876	0.00118226	-0.521047	1.0609e-07	76
snt1	SPAC22E12.19	-0.463285	9.92593e-06	-0.519417	4.71808e-05	74
snt2	SPAC3H1.12c	-0.357255	0.0509937	-0.424313	0.00184175	73
sol1	SPBC30B4.04c	-0.318843	0.0424885	-0.417568	4.25795e-05	68
spk1	SPAC31G5.09c	-0.962654	4.12873e-38	-1.3164	8.91066e-44	84
spn5	SPAC24C9.15c	-0.448556	0.000474211	-0.446173	0.0149284	42
spn6	SPCC188.12	-0.655092	0.0287139	-0.654782	0.00758364	17
spn7	SPBC19F8.01c	-0.393126	0.00129853	-0.41883	0.0149494	51
spo15	SPAC1F3.06c	-0.99089	9.58426e-35	-1.05537	2.75083e-34	78
spo3	SPAC607.10	-0.862067	4.42316e-12	-0.922464	2.26366e-10	45
spo4	SPBC21C3.18	-1.00198	1.8597e-17	-1.22557	8.49007e-20	38
spo5	SPBC29A10.02	-0.957319	2.49688e-27	-0.998635	4.18763e-25	67
spo6	SPBC1778.04	-0.969757	1.06556e-11	-1.28141	1.97077e-13	27
spo7	SPAC6G9.04	-1.00225	1.26616e-26	-1.03744	9.25621e-27	61
nem2	SPBC902.03	-0.635362	0.0344312	-0.830114	0.000949691	15
spo9	SPBC36.06c	-0.725132	0.00416753	-0.824285	0.0013879	13
spt7	SPBC25H2.11c	-0.566181	0.0016491	-0.669815	3.03256e-05	27
srm1	SPBC12C2.07c	-0.347886	0.270404	-0.426741	0.0060046	52
srs2	SPAC4H3.05	-0.462002	0.0472731	-0.511288	0.0577808	37
srw1	SPAC144.13c	-1.01998	1.5606e-25	-1.20673	7.93903e-27	51
ssa1	SPAC13G7.02c	-0.761448	4.91589e-26	-0.830173	2.89519e-27	76
ssz1	SPAC57A7.12	-0.561474	5.14682e-07	-0.69516	1.87942e-08	49
ste11	SPBC32C12.02	-0.913286	2.77836e-26	-1.24085	2.00507e-29	61
ste20	SPBC12C2.02c	-0.683708	7.00038e-05	-0.696847	0.000448227	30
ste24	SPAC3H1.05	-0.46764	0.000924578	-0.531349	0.000293932	53
ste4	SPAC1565.04c	-1.01305	1.34142e-20	-1.22508	5.51232e-23	43
ste6	SPCC1442.01	-1.00099	3.2663e-25	-1.11074	1.66943e-25	51
ste7	SPAC23E2.03c	-1.03103	6.9521e-26	-1.25391	1.50656e-27	52
sua1	SPBC27.08c	-0.892994	2.86354e-18	-0.824122	3.09968e-14	53
sum2	SPBC800.09	-0.630952	2.55557e-11	-0.739104	1.34103e-12	58
svf1	SPCC584.11c	-0.883606	1.06841e-05	-0.992992	6.34602e-06	16
swi1	SPBC216.06c	-0.584556	0.000858861	-0.728204	3.87353e-05	30
swi2	SPAC1142.03c	-0.470921	2.56382e-08	-0.523412	1.7834e-07	77
swi5	SPBC409.03	-0.760324	0.000732792	-0.976506	4.81551e-06	17
swi6	SPAC664.01c	-0.736174	0.000474291	-0.848712	0.000425227	17
syj1	SPBC2G2.02	-0.36484	9.94881e-05	-0.36007	0.00416232	93
syo2	SPBC1703.03c	-0.445871	0.0479646	-0.638238	8.48748e-05	27
tal1	SPCC1020.06c	-0.588053	0.111362	-0.696549	0.00853914	14
tas3	SPBC83.03c	-0.818072	0.063743	-0.942068	0.027486	9
tea2	SPBC1604.20c	-0.379557	0.0398904	-0.50029	0.000154726	51
tea4	SPBC1706.01	-0.338769	0.0138799	-0.353156	0.0183389	81
tef103	SPBC839.15c	-0.376182	4.18712e-06	-0.465749	1.67798e-08	111
tfs1	SPAC20H4.03c	-0.790717	0.000170746	-0.962114	1.67319e-05	16
tht1	SPAC13C5.03	-0.631106	6.09738e-12	-0.666628	6.38944e-11	42
tht2	SPAC23C4.07	-0.675794	0.0466691	-0.782978	0.00215386	14
tit1	SPAC343.15	-0.182826	60.488	-0.431362	9.34435e-05	45
tma20	SPBC31F10.12	-0.498525	0.000193386	-0.725498	3.35018e-08	31
tor1	SPBC30D10.10c	-1.00043	1.89639e-33	-1.05153	4.32556e-33	76
tpp1	SPAC19G12.15c	-0.778655	0.000351818	-0.783728	0.000434938	16
tps1	SPAC328.03	-0.955213	8.71181e-10	-0.997084	6.64399e-09	31
tra1	SPBP16F5.03c	-0.490555	6.26994e-16	-0.558007	1.686e-21	141
trk2	SPAC1639.02c	-0.341262	0.0127765	-0.381435	0.0252855	66
trp663	SPCC663.14c	-0.599503	1.67907e-11	-0.624268	1.486e-10	57
tsc1	SPAC22F3.13	-0.359658	3.14043e-08	-0.614905	4.58321e-19	101
tsc2	SPAC630.13c	-0.527259	2.34337e-25	-0.768919	4.22598e-39	129
uba42	SPAC2G11.10c	-0.262656	0.490248	-0.461318	4.18892e-06	56
ubp14	SPBC6B1.06c	-0.892223	7.72448e-20	-0.897519	1.79897e-17	46
ubp15	SPBC713.02c	-0.43528	0.757512	-0.532051	0.0222625	24
ubp3	SPBP8B7.21	-0.324194	0.161442	-0.442244	2.17484e-05	59
ubp4	SPBC18H10.08c	-0.648943	1.57086e-05	-0.664552	0.000253687	29
ubx2	SPAC2C4.15c	-0.424069	0.0426298	-0.484721	0.0019574	37
ubx3	SPAC343.09	-1.05707	4.01932e-06	-1.11361	4.06173e-06	15
ufd1	SPBC16A3.09c	-0.780431	0.0249286	-0.777674	0.105584	14
uge1	SPBC365.14c	-0.799332	2.11814e-08	-1.09627	2.35831e-11	32
upf1	SPAC16C9.06c	-0.186772	58.6086	-0.327676	0.00038735	105
urm1	SPCC548.04	-0.36299	0.328117	-0.64705	2.64221e-06	30
vac8	SPBC354.14c	-1.04278	0.0517374	-1.14722	0.0145227	8
vgl1	SPCC550.14	-0.323839	1.04504e-07	-0.242468	20.245	136
vht1	SPAC1B3.16c	-1.17544	3.46637e-37	-1.16901	1.12561e-35	80
vps1	SPAC767.01c	-1.16288	5.99332e-38	-1.32705	1.68949e-38	70
vps66	SPAC1783.02c	-0.994446	0.0141991	-0.973883	0.0274099	9
wis2	SPAC1B3.03c	-0.784966	0.0102623	-0.89291	0.00095546	14
wsp1	SPAC4F10.15c	-0.935177	4.58401e-07	-0.924301	7.4147e-07	19
ypa2	SPAC1782.05	-1.0386	5.55409e-12	-1.03355	8.6049e-12	31
zfs1	SPBC1718.07c	-0.726421	6.01403e-15	-0.737014	6.23433e-14	49
zip2	SPCC126.09	-0.250699	2.88671	-0.425121	0.000928564	60
zrt1	SPBC16D10.06	-1.04642	1.80953e-06	-1.02585	5.25672e-06	16
