## Supplemental Table 2 for "Genome-wide identification of sexual-reproduction genes in fission yeast via transposon-insertion sequencing"

### Sheet: Sheet1
Name	Species	Genotype	Notes	Source
EAY760	Saccharomyces cerevisiae	MATx arg4	Used to make conditioned media	from N. Sugawara via E. Alani
GP50	Schizosaccharomyces pombe	h90, WT	Used as prototrophic control	from Gerry Smith's lab
SZY513	Schizosaccharomyces pombe	h? (+or-); his5-303, lys1-37, ade6-M210	Crossed with sdg1Δ auxotrophs to generate prototrophs	Bravo Núñez et al. [78]
SZY643	Schizosaccharomyces pombe	h90, leu1-32, ura4-D18	Background strain for TN-seq and all deletion mutants, serves as wildtype control	Nuckolls et al. [65]
GP1164	Schizosaccharomyces pombe	ade6-52; leu1-32; his5-303; h+	Strain crossed with mutants to generate test strains for aneuploidy experiment	Zanders et al. [79]
NIG2021	Schizosaccharomyces japonicus	WT	Used to make conditioned media	Furuya and Niki [80]
CBS2632	Schizosaccharomyces octosporus	WT	Used to make conditioned media	CBS
FY16937	Schizosaccharomyces octosporus	WT	Used to make conditioned media	YGRC
SZY2564	Schizosaccharomyces pombe	h-, ade6∆::hphMX6	Strain crossed with mutants to generate test strains for aneuploidy experiments	Bravo Núñez et al. [52]
SZY3786	Schizosaccharomyces pombe	h90, leu1-32, ura4-D18, G418::Hermes insertion library	Hermes insertion library made in SZY643 with Rep3X nmt1 promoter	This study
SZY3942	Schizosaccharomyces pombe	h90, leu1-32, ura4-D18, Sp wtf12∆::kanMX4	wtf12 pseudogene deletion used for competitive growth assays as "neutral" kan-marked strain	Bravo Núñez et al. [78]
SZY4436	Schizosaccharomyces pombe	h90, leu1-32, ura4-D18, sdg1∆::kanMX4	SZY643 transformed with sdg1∆ deletion cassette	This study
SZY4498	Schizosaccharomyces pombe	h90, leu1-32, ura4-D18, ifs1∆::kanMX4	SZY643 transformed with ifs1∆ deletion cassette	This study
SZY4499	Schizosaccharomyces pombe	h90, leu1-32, ura4-D18, ifs1∆::kanMX4	SZY643 transformed with ifs1∆ deletion cassette	This study
SZY4500	Schizosaccharomyces pombe	h90, leu1-32, ura4-D18, alg9∆::kanMX4	SZY643 transformed with alg9∆ deletion cassette	This study
SZY4977	Schizosaccharomyces pombe	h90, leu1-32, ura4-D18, alg9∆::kanMX4	SZY643 transformed with alg9∆ deletion cassette	This study
SZY4501	Schizosaccharomyces pombe	h90, leu1-32, ura4-D18, plb1∆::kanMX4	SZY643 transformed with plb1∆ deletion cassette	This study
SZY4502	Schizosaccharomyces pombe	h90, leu1-32, ura4-D18, plb1∆::kanMX4	SZY643 transformed with plb1∆ deletion cassette	This study
SZY4556	Schizosaccharomyces pombe	h90, leu1-32, ura4-D18, sdg1∆::kanMX4	SZY643 transformed with sdg1∆ deletion cassette	This study
SZY4558	Schizosaccharomyces pombe	h90, leu1-32, ura4-D18, sdg1∆::kanMX4	SZY643 transformed with sdg1∆ deletion cassette	This study
SZY4601	Schizosaccharomyces pombe	h90, leu1-32, ura4-D18, atg11∆::kanMX4	SZY643 transformed with atg11∆ deletion cassette	This study
SZY4602	Schizosaccharomyces pombe	h90, leu1-32, ura4-D18, atg11∆::kanMX4	SZY643 transformed with atg11∆ deletion cassette	This study
SZY4572	Schizosaccharomyces pombe	h+, ade6-M210, ura4-D18, leu1-32, alg9∆::kanMX4	From Bioneer Deletion Collection, used to amplify alg9Δ deletion cassette	Kim et al. [21]
SZY4573	Schizosaccharomyces pombe	h+, ade6-M216, ura4-D18, leu1-32, plb1∆::kanMX4	From Bioneer Deletion Collection, used to amplify plb1Δ deletion cassette	Kim et al. [21]
SZY4580	Schizosaccharomyces pombe	h+, ade6-M210, ura4-D18, leu1-32, atg11∆::kanMX4	From Bioneer Deletion Collection, used to amplify atg11Δ deletion cassette	Kim et al. [21]
SZY4698	Schizosaccharomyces pombe	h+, ade6-M216, ura4-D18, leu1-32, ifs1∆::kanMX4	From Bioneer Deletion Collection, used to amplify ifs1Δ deletion cassette	Kim et al. [21]
SZY4831	Schizosaccharomyces pombe	h?, sdg1∆::kanMX4	cross from SZY4436 & SZY513	This study
SZY4834	Schizosaccharomyces pombe	h?, sdg1∆::kanMX4	cross from SZY4456 & SZY513	This study
SZY4837	Schizosaccharomyces pombe	h?, sdg1∆::kanMX4	cross from SZY4458 & SZY513	This study
SZY4891	Schizosaccharomyces pombe	h-, leu1-32, his5-303, plb1Δ::kanMX4	plb1∆ aneuploid test cross	This study
SZY4892	Schizosaccharomyces pombe	h+, ura4-D18, ade6Δ::hphMX6, plb1Δ::kanMX4	plb1∆ aneuploid test cross	This study
SZY4893	Schizosaccharomyces pombe	h-, leu1-32, his5-303	plb1∆ aneuploid test cross, wildtype controls	This study
SZY4894	Schizosaccharomyces pombe	h+, ura4-D18, ade6Δ::hphMX6	plb1∆ aneuploid test cross, wildtype controls	This study
FY39320	Schizosaccharomyces pombe	h90 isp3-GFP, leu1<<mCherry-psy1	From YGRC	YGRC
SZY5082	Schizosaccharomyces pombe	h90 isp3-GFP, leu1<<mCherry-psy1, ifs1Δ::kanMX4	ifs1∆ cassette amplified via PCR from SZY4498 and transformed into FY39320	This study
SZY5083	Schizosaccharomyces pombe	h90 isp3-GFP, leu1<<mCherry-psy1, ifs1Δ::kanMX4	ifs1∆ cassette amplified via PCR from SZY4498 and transformed into FY39320	This study
SZY5086	Schizosaccharomyces pombe	h-, leu1-32, his5-303, alg9Δ::kanMX4	alg9∆ aneuploid test cross	This study
SZY5087	Schizosaccharomyces pombe	h+, ura4-D18, ade6Δ::hphMX6, alg9Δ::kanMX4	alg9∆ aneuploid test cross	This study
SZY5088	Schizosaccharomyces pombe	h-, leu1-32, his5-303	alg9∆ aneuploid test cross, wildtype controls	This study
SZY5089	Schizosaccharomyces pombe	h+, ura4-D18, ade6Δ::hphMX6	alg9∆ aneuploid test cross, wildtype controls	This study
SZY5090	Schizosaccharomyces pombe	h-, leu1-32, his5-303, alg9Δ::kanMX4	alg9∆ aneuploid test cross	This study
SZY5091	Schizosaccharomyces pombe	h+, ura4-D18, ade6Δ::hphMX6, alg9Δ::kanMX4	alg9∆ aneuploid test cross	This study
SZY5092	Schizosaccharomyces pombe	h-, leu1-32, his5-303	alg9∆ aneuploid test cross, wildtype controls	This study
SZY5093	Schizosaccharomyces pombe	h+, ura4-D18, ade6Δ::hphMX6	alg9∆ aneuploid test cross, wildtype controls	This study
SZY5106	Schizosaccharomyces pombe	h90, leu1-32, ura4-D18, ifs1∆::kanMX4	ifs1∆ potential suppressor, PCR validated, retested via VSY, no rescue	This study
SZY5107	Schizosaccharomyces pombe	h90, leu1-32, ura4-D18, ifs1∆::kanMX4	ifs1∆ potential suppressor, PCR validated, retested via VSY, no rescue	This study
