## Supplemental Table 3 for "Genome-wide identification of sexual-reproduction genes in fission yeast via transposon-insertion sequencing"

### Sheet: Sheet1
OLIGO NUMBER	SEQUENCE	PURPOSE
oSZ2483	gtgactggagttcagacgtgtgctcttccgatct GTAATAACGACTCACTATAGGG	Hermes insert site amplification 1st round amplicon forward primer, linker specific (linker seq portion based on oligo HL2216 from Guo et al. [28])
oSZ2104	cactctttccctacacgacgctcttccgatct GTACTCATAAGTAGCAAGTGGCG	Hermes insert site amplification 1st round amplicon reverse primer, Hermes specific
oSZ2105	cactctttccctacacgacgctcttccgatct TGTACTCATAAGTAGCAAGTGGC	Hermes insert site amplification 1st round amplicon reverse primer, Hermes specific
oSZ2106	cactctttccctacacgacgctcttccgatct TTGTACTCATAAGTAGCAAGTGGC	Hermes insert site amplification 1st round amplicon reverse primer, Hermes specific
oSZ2107	cactctttccctacacgacgctcttccgatct ATTGTACTCATAAGTAGCAAGTGGC	Hermes insert site amplification 1st round amplicon reverse primer, Hermes specific
oSZ2108	cactctttccctacacgacgctcttccgatct AATTGTACTCATAAGTAGCAAGTGGC	Hermes insert site amplification 1st round amplicon reverse primer, Hermes specific
oSZ2109	cactctttccctacacgacgctcttccgatct CAATTGTACTCATAAGTAGCAAGTGGC	Hermes insert site amplification 1st round amplicon reverse primer, Hermes specific
oSZ2110	cactctttccctacacgacgctcttccgatct CAATTGTACTCATAAGTAGCAAGTGG	Hermes insert site amplification 1st round amplicon reverse primer, Hermes specific
oSZ2111	cactctttccctacacgacgctcttccgatct ACAATTGTACTCATAAGTAGCAAGTGG	Hermes insert site amplification 1st round amplicon reverse primer, Hermes specific
oSZ2112	cactctttccctacacgacgctcttccgatct CACAATTGTACTCATAAGTAGCAAGTG	Hermes insert site amplification 1st round amplicon reverse primer, Hermes specific
oSZ2113	cactctttccctacacgacgctcttccgatct AGCACAATTGTACTCATAAGTAGC	Hermes insert site amplification 1st round amplicon reverse primer, Hermes specific
oSZ2114	cactctttccctacacgacgctcttccgatct TGGCAAAGCACAATTGTACTC	Hermes insert site amplification 1st round amplicon reverse primer, Hermes specific
oSZ2115	cactctttccctacacgacgctcttccgatct GTGGCAAAGCACAATTGTACTC	Hermes insert site amplification 1st round amplicon reverse primer, Hermes specific
oSZ2116	cactctttccctacacgacgctcttccgatct GTTCAAGTGGCAAAGCAC	Hermes insert site amplification 1st round amplicon reverse primer, Hermes specific
oSZ2117	cactctttccctacacgacgctcttccgatct TGTTCAAGTGGCAAAGCAC	Hermes insert site amplification 1st round amplicon reverse primer, Hermes specific
oSZ2118	cactctttccctacacgacgctcttccgatct TTGTTCAAGTGGCAAAGCAC	Hermes insert site amplification 1st round amplicon reverse primer, Hermes specific
oSZ2128	AATGATACGGCGACCACCGAGATCTACACTCTTTCCCTACACGACGCTCTTC	Hermes insert site amplification 2nd round amplicon forward primer
oSZ2129	caagcagaagacggcatacgagat ATCTAGCCGGCC gtgactggagttcagacgtgtgctc	Hermes insert site amplification 2nd round amplicon reverse primer with Barcode 1
oSZ2130	caagcagaagacggcatacgagat TATCTCTTCCTT gtgactggagttcagacgtgtgctc	Hermes insert site amplification 2nd round amplicon reverse primer with Barcode 2
oSZ2131	caagcagaagacggcatacgagat TAGATGCCGTCC gtgactggagttcagacgtgtgctc	Hermes insert site amplification 2nd round amplicon reverse primer with Barcode 3
oSZ2132	caagcagaagacggcatacgagat CGCTCCTTCCTT gtgactggagttcagacgtgtgctc	Hermes insert site amplification 2nd round amplicon reverse primer with Barcode 4
oSZ2133	caagcagaagacggcatacgagat CGAGCGCCGTCC gtgactggagttcagacgtgtgctc	Hermes insert site amplification 2nd round amplicon reverse primer with Barcode 5
oSZ2134	caagcagaagacggcatacgagat TCGAGAGTCCGG gtgactggagttcagacgtgtgctc	Hermes insert site amplification 2nd round amplicon reverse primer with Barcode 6
oSZ2135	caagcagaagacggcatacgagat GCTCGGCCGGCC gtgactggagttcagacgtgtgctc	Hermes insert site amplification 2nd round amplicon reverse primer with Barcode 7
oSZ2136	caagcagaagacggcatacgagat AGCTCAGTCCGG gtgactggagttcagacgtgtgctc	Hermes insert site amplification 2nd round amplicon reverse primer with Barcode 8
oSZ2763	caagcagaagacggcatacgagat ACTGCCGCGTCC gtgactggagttcagacgtgtgctc	Hermes insert site amplification 2nd round amplicon reverse primer with Barcode 9
oSZ2764	caagcagaagacggcatacgagat TTACTTCTCCGG gtgactggagttcagacgtgtgctc	Hermes insert site amplification 2nd round amplicon reverse primer with Barcode 10
oSZ2765	caagcagaagacggcatacgagat TGACGCGCGGCC gtgactggagttcagacgtgtgctc	Hermes insert site amplification 2nd round amplicon reverse primer with Barcode 11
oSZ2766	caagcagaagacggcatacgagat AATGATCTCCGG gtgactggagttcagacgtgtgctc	Hermes insert site amplification 2nd round amplicon reverse primer with Barcode 12
oSZ2176	AATGATACGGCGACCACCGA	to test Illumina sequencing libraries
oSZ2177	CAAGCAGAAGACGGCATACGA	to test Illumina sequencing libraries
oSZ2485	/5Phos/TAGTCCCTTAAGCGGAG/3AmMO/	TN-seq linker oligo with overhang for MseI with the 3'-modification used in Grech et al. [30]
oSZ2499	/5Phos/CGGTCCCTTAAGCGGAG/3AmMO/	TN-seq linker oligo with overhang for HpaII, HpyCH4IV, and TaqI-V2 with the 3' modification used in Grech et al. [30]
oSZ2760	GTAATACGACTCACTATAGGG TTNNNAANNNNAANNN CTCCGCTTAAGGGAC	barcoded linker oligo with alternate random nucleotide pattern to eliminate spurious self-amplification
oSZ2936	TTGATTCAGCTTTGATTCACACTCG	F amplify upstream of sdg1
oSZ2937	GTGTCACCTAAATCGTATGTG TCAAAAGAATTTGAGCGAACAACCTGG	R amplify upstream of sdg1 with drug cassette tail
oSZ2939	CCAGGTTGTTCGCTCAAATTCTTTTGA CACATACGATTTAGGTGACAC	F amplify drug cassette with sdg1 upstream tail
oSZ2941	GCTGTCGAGTATTCGATCGATT AATACGACTCACTATAGGGAG	R amplify drug cassette with sdg1 downstream tail
oSZ2943	CTCCCTATAGTGAGTCGTATT AATCGATCGAATACTCGACAGC	F amplify downstream of sdg1 with drug cassette tail
oSZ2946	ACGCTGAAAGTAGTGTAATCTATGAAGC	R amplify downstream of sdg1
oSZ3008	TGTCGGACTTACTTCGTAGGTTTGG	forward upstream external to deletion cassette to confirm sdg1
oSZ3009	TAACCATCACTATATACTACGTGTCAGG	reverse downstream external to deletion cassette to confirm sdg1
oSZ3010	ATAATCGAAAGCTTCATCAACTACAGG	forward in gene to confirm deletion of sdg1
oSZ3011	TGAATGCGTTGAACGGTCAATCG	reverse in gene to confirm deletion of sdg1
oSZ2953	ACATTGAATGAATTGTGCATTCATCG	F amplify upstream of ggt1
oSZ2954	GTGTCACCTAAATCGTATGTG ACATTTACAGAACTTCGAGCGATGG	R amplify upstream of ggt1 with drug cassette tail
oSZ2955	CCATCGCTCGAAGTTCTGTAAATGT CACATACGATTTAGGTGACAC	F amplify drug cassette with ggt1 upstream tail
oSZ2956	GGTGCGGAAAACAGCTTGAAT AATACGACTCACTATAGGGAG	R amplify drug cassette with ggt1 downstream tail
oSZ2957	CTCCCTATAGTGAGTCGTATT ATTCAAGCTGTTTTCCGCACC	F amplify downstream of ggt1 with drug cassette tail
oSZ2958	AGGAATATTTGCCATTCGTACATCG	R amplify downstream of ggt1
oSZ3012	TCGCAGAGAGTAGTAGTTGAAGG	forward in gene to confirm deletion of ggt1
oSZ3013	AGCATTCACTATTCCTGGAGAAGC	reverse in gene to confirm deletion of ggt1
oSZ3014	TGCTGCTGTAAAAGAACGAGACG	forward upstream external to confirm deletion of ggt1
oSZ3015	TGAGAAGAAGCAGACACTGACCG	reverse downstream external to confirm deletion of ggt1
oSZ2992	GGCTTCAGGATCCCCTCGC	Forward in gene to confirm deletion of ifs1
oSZ2993	CCGGCTTTATCTGAACCTTCGCC	reverse in gene to confirm deletion of ifs1
oSZ2994	CCTACCATATTTAGCATCCAGCCG	forward upstream to amplify deletion cassette of ifs1 from deletion collection
oSZ2995	CTCCGGTATTCAGAACATAGAGTCAGC	reverse downstream to amplify deletion cassette of ifs1 from deletion collection
oSZ3048	GCTCTCTTCTTGTGATTCACCTTCCTC	Forward upstream external to confirm transformation of ifs1
oSZ3049	CCCTGCATTTCAAATCTTGACTTTAGGAAATC	Reverse downstream external to confirm transformation of ifs1
oSZ2996	CGGTTACGGCTTGCAAACATGG	forward in gene to confirm deletion of alg9
oSZ2997	GGTACACCATGACTGGAATCCAACC	reverse in gene to confirm deletion of alg9
oSZ2998	CGAGCCGCCAAATATATTCGACCC	forward upstream to amplify deletion cassette of alg9 from deletion collection
oSZ2999	CCCGTCATGAAGCCCTTAATGAGG	reverse downstream to amplify deletion cassette of alg9 from deletion collection
oSZ3058	GGGTCCGACTAATATTGCGTGCTATG	Forward upstream external to confirm transformation of alg9
oSZ3059	GGAAGTAGCTTTTACTGCTGGTTCTATCC	Reverse downstream external to confirm transformation of alg9
oSZ3000	CCCGCTGCTGAAGACGATGG	forward in gene to confirm deletion of plb1
oSZ3001	GCTGTCATCATAAAGACCGCTCCAG	reverse in gene to confirm deletion of plb1
oSZ3002	GCACTGAAACCTTGTTCCGAGCG	forward upstream to amplify deletion cassette of plb1 from deletion collection
oSZ3003	GCCTCAACTTAAAGTTAACTCGGATCCC	reverse downstream to amplify deletion cassette of plb1 from deletion collection
oSZ3044	GTCAAGATTGTGGGGTAGATGCAAGTTG	Forward upstream external to confirm transformation of plb1
oSZ3045	CGCATGCGCATACCTATATCAAAAGC	Reverse downstream external to confirm transformation of plb1
oSZ3090	GTCCAACAGTGCATTGGCGC	Forward in gene to confirm deletion of atg11
oSZ3091	CGATCTGGAATCGATGCATGGCC	Reverse in gene to confirm deletion of atg11
oSZ3092	GATGCTTGGTTAAGGCTGAGTTTCCG	Forward upstream to amplify deletion cassette of atg11 from deletion collection
oSZ3093	GTTGCATGAACTCCATACTTCTGAGCG	Reverse upstream to amplify deletion cassette of atg11 from deletion collection
oSZ3104	CCCCAACACTTTCGTTCACACCC	Forward upstream external to confirm transformation of atg11
oSZ3105	CACATACTTTGATCCACCAGTCATGAGG	Reverse downstream external to confirm transformation of atg11
oSZ637	GTT GAT GCG CTG GCA GTG TTC C	forward primer within kanMX4
oSZ638	GGA ACA CTG CCA GCG CAT CAA C	reverse primer within kanMX4 (reverse of oSZ637)
