## Supplemental Table 4 for "Genome-wide identification of sexual-reproduction genes in fission yeast via transposon-insertion sequencing"

### Sheet: Sheet1
Plasmid	Bacterial marker	yeast markers	notes	Source
pFA6	amp	KANMX	contains KANMX4 cassete for cloning/PCR	Wach et al. [73]
pHL2574	amp	S. cerevisaie LEU2	Hermes transposase under the nmt3x promotor	Guo et al. [28]
pHL2577	amp	S. cerevisaie URA3, G418	Hermes donor plasmid with TIR's flanking kanmx6	Guo et al. [28]
